# Mutation-specific reporter for the optimization and enrichment of prime editing

**DOI:** 10.1101/2021.05.08.443062

**Authors:** I.F. Schene, I.P. Joore, J.H.L. Baijens, S. Shehata, E.F. Ilcken, D.P. Bolhuis, R.C.M. van Rees, S.A. Spelier, P.J. van der Doef, J.M. Beekman, E.E.S. Nieuwenhuis, S.A. Fuchs

## Abstract

We present a fluorescent prime editing and enrichment reporter (fluoPEER), which can be tailored to any genomic target site. This system rapidly and faithfully ranks the efficiency of prime edit guide RNAs (pegRNAs) and any prime editor protein, including novel variants with flexible PAM recognition. Successful reporter editing enriches for genomic editing. FluoPEER can be employed for efficient correction of patient cells and to elucidate cellular mechanisms needed for successful prime editing.
