## Supplemental Table 1 for "Mutation-specific reporter for the optimization and enrichment of prime editing"

### Sheet: fluoPEER oligos
	Supplementary Table 1A. Sequences of inserts used for cloning of fluoPEER plasmids. To clarify the cloning proces, both top and bottom oligos are shown in 5’ to 3’ orientation. The final column shows oligos with the addition of requisite overhangs for cloning. When the genomic target mutation is no frameshift/nonsense (premature stop codon) mutation, the fluoPEER insert is minimally changed relat…
	fluoPEER plasmid insert	Insert sequence without overlaps	Insert Length	Type of mutation on genomic DNA	Differences in insert relative to genomic target	In frame?	Contains stop codon?	Insert sequence with overlaps for cloning
	HEK3_5bp-del-Top	TTGGGGCCCAGACTGAGCACGTGATGGCAGAGGAAAGGAAGCCCTGCTTCCTCCAGAGG	59	Frameshift	Same as genomic DNA	no	-	tcgaccTTGGGGCCCAGACTGAGCACGTGATGGCAGAGGAAAGGAAGCCCTGCTTCCTCCAGAGGg
	HEK3_5bp-del-Bottom	CCTCTGGAGGAAGCAGGGCTTCCTTTCCTCTGCCATCACGTGCTCAGTCTGGGCCCCAA	59	Frameshift	Same as genomic DNA	no	-	gtaccCCTCTGGAGGAAGCAGGGCTTCCTTTCCTCTGCCATCACGTGCTCAGTCTGGGCCCCAAgg
	GFP-BFP-peg1+2-fs-Top	GTGACCACCCTGAACCTACGGCGTGCAGTGCTTCAGCCGCTACCCC	46	SNV	Additional 1bp insert (a) at +7/+8	no	-	tcgaccAAAGACAATATAGTTCTTTGAGAAGGTGGAATCACACTGAGTGGAg
	GFP-BFP-peg1+2-fs-Bottom	GGGGTAGCGGCTGAAGCACTGCACGCCGTAGGTTCAGGGTGGTCAC	46	SNV	Additional 1bp insert (a) at +7/+8	no	-	gtaccTCCACTCAGTGTGATTCCACCTTCTCAAAGAACTATATTGTCTTTgg
	GFP-BFP-peg3-fs-Top	GTGACCACCCTGACCTTACGGCGTGCAGTGCTTCAGCCGCTACCCC	46	SNV	Additional 1bp insert (t) at +8	no	-	tcgaccAAAGACAATATAGTTCTTTGAGAAGGTGGAATCACACTGAGTGGAg
	GFP-BFP-peg3-fs-Bottom	GGGGTAGCGGCTGAAGCACTGCACGCCGTAAGGTCAGGGTGGTCAC	46	SNV	Additional 1bp insert (t) at +8	no	-	gtaccTCCACTCAGTGTGATTCCACCTTCTCAAAGAACTATATTGTCTTTgg
	CFTR_F508del-fs-Top	ATTAAAGAAAATACTCATTGGTGTTTCCTATGATGAATATAGATAC	46	3bp deletion	4bp instead of 3bp del	no	-	tcgaccATTAAAGAAAATACTCATTGGTGTTTCCTATGATGAATATAGATACg
	CFTR_F508del-fs-Bottom	GTATCTATATTCATCATAGGAAACACCAATGAGTATTTTCTTTAAT	46	3bp deletion	4bp instead of 3bp del	no	-	gtaccGTATCTATATTCATCATAGGAAACACCAATGAGTATTTTCTTTAATgg
	CFTR_G542X-Top	AAAGACAATATAGTTCTTTGAGAAGGTGGAATCACACTGAGTGGA	45	Nonsense	Same as genomic DNA	yes	yes	tcgaccAAAGACAATATAGTTCTTTGAGAAGGTGGAATCACACTGAGTGGAg
	CFTR_G542X-Bottom	TCCACTCAGTGTGATTCCACCTTCTCAAAGAACTATATTGTCTTT	45	Nonsense	Same as genomic DNA	yes	yes	gtaccTCCACTCAGTGTGATTCCACCTTCTCAAAGAACTATATTGTCTTTgg
	ATP8B1-R600Q-fs-Top	GCCATTTTGGACTTCAACAGTGAaCCaGAAGCGAATGTCTATCATTGGTAAG	52	SNV	Additional 1bp insert (a) at +4	no	-	tcgaccAAAGACAATATAGTTCTTTGAGAAGGTGGAATCACACTGAGTGGAg
	ATP8B1-R600Q-fs-Bottom	CTTACCAATGATAGACATTCGCTTCtGGtTCACTGTTGAAGTCCAAAATGGC	52	SNV	Additional 1bp insert (a) at +4	no	-	gtaccTCCACTCAGTGTGATTCCACCTTCTCAAAGAACTATATTGTCTTTgg
	ABCB4_E1012X-Top	CACTTATTCATGCTGTTTTAAAGACAACCTCTGATTGACAGCTACAGTGAA	51	Nonsense	Same as genomic DNA	yes	yes	tcgaccAAAGACAATATAGTTCTTTGAGAAGGTGGAATCACACTGAGTGGAg
	ABCB4_E1012X-Bottom	TTCACTGTAGCTGTCAATCAGAGGTTGTCTTTAAAACAGCATGAATAAGTG	51	Nonsense	Same as genomic DNA	yes	yes	gtaccTCCACTCAGTGTGATTCCACCTTCTCAAAGAACTATATTGTCTTTgg
	MUT-R369H-Top	GATCCCTACAATAATATaTGTCCGTACTGCAATAGAAGCAATGGCAGCA	49	SNV	Additional 1bp insert (a) at +7/+10	yes		tcgaccGATCCCTACAATAATATaTGTCCGTACTGCAATAGAAGCAATGGCAGCAg
	MUT-R369H-Bottom	TGCTGCCATTGCTTCTATTGCAGTACGGACAtATATTATTGTAGGGATC	49	SNV	Additional 1bp insert (a) at +7/+10	yes		gtaccTGCTGCCATTGCTTCTATTGCAGTACGGACAtATATTATTGTAGGGATCgg
	IARS1-I1174N+stop-Top	CTTCTTTGTCAGTAAATCAACCTACAGCTCCTGAATGCAAAGCCACAA	48	SNV	Additional nonsense A>T at +12	yes	yes	tcgaccAAAGACAATATAGTTCTTTGAGAAGGTGGAATCACACTGAGTGGAg
	IARS1-I1174N+stop-Bottom	TTGTGGCTTTGCATTCAGGAGCTGTAGGTTGATTTACTGACAAAGAAG	48	SNV	Additional nonsense A>T at +12	yes	yes	gtaccTCCACTCAGTGTGATTCCACCTTCTCAAAGAACTATATTGTCTTTgg
	CTNNB1-various-TOP	CACTGGCAGCAACAGTCTTACCTGGACTCTGGATCCATTCTGGTGCCACTACCACA	56	3-12bp del	Additional 1bp deletion at +7/+14	no	-	tcgaccCACTGGCAGCAACAGTCTTACCTGGACTCTGGATCCATTCTGGTGCCACTACCACAg
	CTNNB1-various-Bottom	CACTGGCAGCAACAGTCTTACCTGGACTCTGGATCCATTCTGGTGCCACTACCACA	56	3-12bp del	Additional 1bp deletion at +7/+14	no	-	gtaccCACTGGCAGCAACAGTCTTACCTGGACTCTGGATCCATTCTGGTGCCACTACCACAgg
	DeepPE-target-1-Top	aCCTTTAAGATGCCATGGCTAGTCCAGGaGAAAGATAACTATAGAAGCT	49	SNV	Additional 1bp insert (a) at +7	no	-	tcgaccAAAGACAATATAGTTCTTTGAGAAGGTGGAATCACACTGAGTGGAg
	DeepPE-target-1-Bottom	AGCTTCTATAGTTATCTTTCtCCTGGACTAGCCATGGCATCTTAAAGGt	49	SNV	Additional 1bp insert (a) at +7	no	-	gtaccTCCACTCAGTGTGATTCCACCTTCTCAAAGAACTATATTGTCTTTgg
	DeepPE-target-2-Top	aacCTACTGACCAAGCCAACGCTGCTGAGGaTCAAAGAGGCTGAAGGAGCTa	52	SNV	Additional 1bp insert (a) at +7	no	-	tcgaccAAAGACAATATAGTTCTTTGAGAAGGTGGAATCACACTGAGTGGAg
	DeepPE-target-2-Bottom	tAGCTCCTTCAGCCTCTTTGAtCCTCAGCAGCGTTGGCTTGGTCAGTAGgtt	52	SNV	Additional 1bp insert (a) at +7	no	-	gtaccTCCACTCAGTGTGATTCCACCTTCTCAAAGAACTATATTGTCTTTgg
	DeepPE-target-3-Top	CCGTGTGCGTACGGCATGACCTCGCGGaAGGCCATCCATGGCGAAGCTa	49	SNV	Additional 1bp insert (a) at +7	no	-	tcgaccAAAGACAATATAGTTCTTTGAGAAGGTGGAATCACACTGAGTGGAg
	DeepPE-target-3-Bottom	tAGCTTCGCCATGGATGGCCTtCCGCGAGGTCATGCCGTACGCACACGG	49	SNV	Additional 1bp insert (a) at +7	no	-	gtaccTCCACTCAGTGTGATTCCACCTTCTCAAAGAACTATATTGTCTTTgg
	HEK3-PAM-TGAG-Top	TTGGGGCCCAGACTGAGCACGTGATGAGAGAGGAAAGGAAGCCCTGCT	48	NA	NA	yes	yes	tcgaccAAAGACAATATAGTTCTTTGAGAAGGTGGAATCACACTGAGTGGAg
	HEK3-PAM-TGAG-Bottom	AGCAGGGCTTCCTTTCCTCTCTCATCACGTGCTCAGTCTGGGCCCCAA	48	NA	NA	yes	yes	gtaccTCCACTCAGTGTGATTCCACCTTCTCAAAGAACTATATTGTCTTTgg
	HEK3-PAM-TGCG-Top	TTGGGGCCCAGACTGAGCACGTGATGCGAGAGGAAAGGAAGCCCTGCT	48	NA	NA	yes	yes	tcgaccAAAGACAATATAGTTCTTTGAGAAGGTGGAATCACACTGAGTGGAg
	HEK3-PAM-TGCG-Bottom	AGCAGGGCTTCCTTTCCTCTCGCATCACGTGCTCAGTCTGGGCCCCAA	48	NA	NA	yes	yes	gtaccTCCACTCAGTGTGATTCCACCTTCTCAAAGAACTATATTGTCTTTgg
	HEK3-PAM-TGGG-Top	TTGGGGCCCAGACTGAGCACGTGATGGGAGAGGAAAGGAAGCCCTGCT	48	NA	NA	yes	yes	tcgaccAAAGACAATATAGTTCTTTGAGAAGGTGGAATCACACTGAGTGGAg
	HEK3-PAM-TGGG-Bottom	AGCAGGGCTTCCTTTCCTCTCCCATCACGTGCTCAGTCTGGGCCCCAA	48	NA	NA	yes	yes	gtaccTCCACTCAGTGTGATTCCACCTTCTCAAAGAACTATATTGTCTTTgg
	HEK3-PAM-TGTG-Top	TTGGGGCCCAGACTGAGCACGTGATGTGAGAGGAAAGGAAGCCCTGCT	48	NA	NA	yes	yes	tcgaccAAAGACAATATAGTTCTTTGAGAAGGTGGAATCACACTGAGTGGAg
	HEK3-PAM-TGTG-Bottom	AGCAGGGCTTCCTTTCCTCTCACATCACGTGCTCAGTCTGGGCCCCAA	48	NA	NA	yes	yes	gtaccTCCACTCAGTGTGATTCCACCTTCTCAAAGAACTATATTGTCTTTgg
	HEK3-PAM-TGAC-Top	TTGGGGCCCAGACTGAGCACGTGATGACAGAGGAAAGGAAGCCCTGCT	48	NA	NA	yes	yes	tcgaccAAAGACAATATAGTTCTTTGAGAAGGTGGAATCACACTGAGTGGAg
	HEK3-PAM-TGAC-Bottom	AGCAGGGCTTCCTTTCCTCTGTCATCACGTGCTCAGTCTGGGCCCCAA	48	NA	NA	yes	yes	gtaccTCCACTCAGTGTGATTCCACCTTCTCAAAGAACTATATTGTCTTTgg
	HEK3-PAM-TGCC-Top	TTGGGGCCCAGACTGAGCACGTGATGCCAGAGGAAAGGAAGCCCTGCT	48	NA	NA	yes	yes	tcgaccAAAGACAATATAGTTCTTTGAGAAGGTGGAATCACACTGAGTGGAg
	HEK3-PAM-TGCC-Bottom	AGCAGGGCTTCCTTTCCTCTGGCATCACGTGCTCAGTCTGGGCCCCAA	48	NA	NA	yes	yes	gtaccTCCACTCAGTGTGATTCCACCTTCTCAAAGAACTATATTGTCTTTgg
	HEK3-PAM-TGGC-Top	TTGGGGCCCAGACTGAGCACGTGATGGCAGAGGAAAGGAAGCCCTGCT	48	NA	NA	yes	yes	tcgaccAAAGACAATATAGTTCTTTGAGAAGGTGGAATCACACTGAGTGGAg
	HEK3-PAM-TGGC-Bottom	AGCAGGGCTTCCTTTCCTCTGCCATCACGTGCTCAGTCTGGGCCCCAA	48	NA	NA	yes	yes	gtaccTCCACTCAGTGTGATTCCACCTTCTCAAAGAACTATATTGTCTTTgg
	HEK3-PAM-TGTC-Top	TTGGGGCCCAGACTGAGCACGTGATGTCAGAGGAAAGGAAGCCCTGCT	48	NA	NA	yes	yes	tcgaccAAAGACAATATAGTTCTTTGAGAAGGTGGAATCACACTGAGTGGAg
	HEK3-PAM-TGTC-Bottom	AGCAGGGCTTCCTTTCCTCTGACATCACGTGCTCAGTCTGGGCCCCAA	48	NA	NA	yes	yes	gtaccTCCACTCAGTGTGATTCCACCTTCTCAAAGAACTATATTGTCTTTgg
	HEK3-PAM-TAAG-Top	TTGGGGCCCAGACTGAGCACGTGATAAGAGAGGAAAGGAAGCCCTGCT	48	NA	NA	yes	yes	tcgaccAAAGACAATATAGTTCTTTGAGAAGGTGGAATCACACTGAGTGGAg
	HEK3-PAM-TAAG-Bottom	AGCAGGGCTTCCTTTCCTCTCTTATCACGTGCTCAGTCTGGGCCCCAA	48	NA	NA	yes	yes	gtaccTCCACTCAGTGTGATTCCACCTTCTCAAAGAACTATATTGTCTTTgg
	HEK3-PAM-TACG-Top	TTGGGGCCCAGACTGAGCACGTGATACGAGAGGAAAGGAAGCCCTGCT	48	NA	NA	yes	yes	tcgaccAAAGACAATATAGTTCTTTGAGAAGGTGGAATCACACTGAGTGGAg
	HEK3-PAM-TACG-Bottom	AGCAGGGCTTCCTTTCCTCTCGTATCACGTGCTCAGTCTGGGCCCCAA	48	NA	NA	yes	yes	gtaccTCCACTCAGTGTGATTCCACCTTCTCAAAGAACTATATTGTCTTTgg
	HEK3-PAM-TAGG-Top	TTGGGGCCCAGACTGAGCACGTGATAGGAGAGGAAAGGAAGCCCTGCT	48	NA	NA	yes	yes	tcgaccAAAGACAATATAGTTCTTTGAGAAGGTGGAATCACACTGAGTGGAg
	HEK3-PAM-TAGG-Bottom	AGCAGGGCTTCCTTTCCTCTCCTATCACGTGCTCAGTCTGGGCCCCAA	48	NA	NA	yes	yes	gtaccTCCACTCAGTGTGATTCCACCTTCTCAAAGAACTATATTGTCTTTgg
	HEK3-PAM-TATG-Top	TTGGGGCCCAGACTGAGCACGTGATATGAGAGGAAAGGAAGCCCTGCT	48	NA	NA	yes	yes	tcgaccAAAGACAATATAGTTCTTTGAGAAGGTGGAATCACACTGAGTGGAg
	HEK3-PAM-TATG-Bottom	AGCAGGGCTTCCTTTCCTCTCATATCACGTGCTCAGTCTGGGCCCCAA	48	NA	NA	yes	yes	gtaccTCCACTCAGTGTGATTCCACCTTCTCAAAGAACTATATTGTCTTTgg
	HEK3-PAM-TAAC-Top	TTGGGGCCCAGACTGAGCACGTGATAACAGAGGAAAGGAAGCCCTGCT	48	NA	NA	yes	yes	tcgaccAAAGACAATATAGTTCTTTGAGAAGGTGGAATCACACTGAGTGGAg
	HEK3-PAM-TAAC-Bottom	AGCAGGGCTTCCTTTCCTCTGTTATCACGTGCTCAGTCTGGGCCCCAA	48	NA	NA	yes	yes	gtaccTCCACTCAGTGTGATTCCACCTTCTCAAAGAACTATATTGTCTTTgg
	HEK3-PAM-TACC-Top	TTGGGGCCCAGACTGAGCACGTGATACCAGAGGAAAGGAAGCCCTGCT	48	NA	NA	yes	yes	tcgaccAAAGACAATATAGTTCTTTGAGAAGGTGGAATCACACTGAGTGGAg
	HEK3-PAM-TACC-Bottom	AGCAGGGCTTCCTTTCCTCTGGTATCACGTGCTCAGTCTGGGCCCCAA	48	NA	NA	yes	yes	gtaccTCCACTCAGTGTGATTCCACCTTCTCAAAGAACTATATTGTCTTTgg
	HEK3-PAM-TAGC-Top	TTGGGGCCCAGACTGAGCACGTGATAGCAGAGGAAAGGAAGCCCTGCT	48	NA	NA	yes	yes	tcgaccAAAGACAATATAGTTCTTTGAGAAGGTGGAATCACACTGAGTGGAg
	HEK3-PAM-TAGC-Bottom	AGCAGGGCTTCCTTTCCTCTGCTATCACGTGCTCAGTCTGGGCCCCAA	48	NA	NA	yes	yes	gtaccTCCACTCAGTGTGATTCCACCTTCTCAAAGAACTATATTGTCTTTgg
	HEK3-PAM-TATC-Top	TTGGGGCCCAGACTGAGCACGTGATATCAGAGGAAAGGAAGCCCTGCT	48	NA	NA	yes	yes	tcgaccAAAGACAATATAGTTCTTTGAGAAGGTGGAATCACACTGAGTGGAg
	HEK3-PAM-TATC-Bottom	AGCAGGGCTTCCTTTCCTCTGATATCACGTGCTCAGTCTGGGCCCCAA	48	NA	NA	yes	yes	gtaccTCCACTCAGTGTGATTCCACCTTCTCAAAGAACTATATTGTCTTTgg

### Sheet: pegRNAs
	Supplementary Table 1B. Sequences of pegRNAs used in prime editing experiments. All sequences are shown in 5’ to 3’ orientation. pegRNAs are a concatenation of the spacer sequence, the sgRNA scaffold, and the 3’ extension (contains PBS and RT template (RTT)).
	pegRNA name	pegRNA#	spacer sequence	3' extension sequence	exten. length (nt)	PBS length (nt)	RTT length (nt)	Figure
	HEK3_del1-5-NGG		GGCCCAGACTGAGCACGTGA	TGGAGGAAGCAGGGCTTCCTTTCCTCTGCCGTGCTCAGTCTG	42	13	29	1b,c; 2a,d,e
	GFP-BFP-AGG	GFP-peg1	GCTGAAGCACTGCACGCCGT	CTGACCCATGGCGTGCAGTGC	21	11	10	1d,S4
	GFP-BFP-TAG	GFP-peg2	GGCTGAAGCACTGCACGCCG	TGACCCATGGCGTGCAGTGCT	21	11	10	1d,S4
	GFP-BFP-CGT	GFP-peg3	GCGGCTGAAGCACTGCACGC	ACCCATGGCGTGCAGTGCTTC	21	11	10	1d,S4
	CFTR_508_CAA	peg1	ATATTCATCATAGGAAACAC	ATATCATCTTTGGTGTTTCCTATGATGA	28	13	15	1e
	CFTR_508_AAT	peg2	TATTCATCATAGGAAACACC	AATATCATCTTTGGTGTTTCCTATGATG	28	13	15	1e
	CFTR_508_TGA	peg3	TTCATCATAGGAAACACCAA	AAAATATCATCTTTGGTGTTTCCTATGA	28	13	15	1e,1f
	CFTR_542_AGA-1	peg4	GTGTGATTCCACCTTCTCAA	TAGTTTTAGGAGAAGGTGGA	20	10	10	1e
	CFTR_542_AGA-2	peg5	GTGTGATTCCACCTTCTCAA	ACAATATAGTTTTAGGAGAAGGTGGA	26	10	16	1e
	CFTR_542_AGA-3	peg6	GTGTGATTCCACCTTCTCAA	TAGTTTTAGGAGAAGGTGGAATCAC	25	15	10	1e
	ABCB4_1012_AGA	peg7	ACTTATTCATGCTGTTTTAA	TCAGAGGTTGTCTTTCAAACAGCATGAAT	29	13	16	1e
	ABCB4_1012_AAA-1	peg8	GTCAATCAGAGGTTGTCTTT	CTGTTTGAAAGACAACCTC	19	9	10	1e,1f
	ABCB4_1012_AAA-2	peg9	GTCAATCAGAGGTTGTCTTT	TTCATGCTGTTTGAAAGACAACCTCTGAT	29	13	16	1e
	ABCB4_1012_AGG-1	peg10	TCACTGTAGCTGTCAATCAG	TTTGAAAGACAACCTCTGATTGACAGCTACA	31	13	18	1e
	ABCB4_1012_AGG-2	peg11	TCACTGTAGCTGTCAATCAG	TTTGAAAGACAACCTCTGATTGACAGCTACAGT	33	15	18	1e
	ATP8B1_600_TGG-1	peg12	CAATGATAGACATTCGCTTC	AGTGATCGGAAGCGAATGTCTATC	24	13	11	1e,1f
	ATP8B1_600_TGG-2	peg13	CAATGATAGACATTCGCTTC	TTCAACAGTGATCGGAAGCGAATGTCTAT	29	12	17	1e
	IARS1-1174-AGG-1	peg14	GCTTTGCATTCAGGAGCTGT	GTATAACAATCTACAGCTCCTGAATGC	27	12	15	1e,f; 2a,c,e,; S7a,b
	IARS1-1174-AGG-2	peg15	GCTTTGCATTCAGGAGCTGT	GTATAACAATCTACAGCTCCTGAA	24	9	15	1e
	IARS1-1174-AGG-3	peg16	GCTTTGCATTCAGGAGCTGT	TGTCAGTATAACAATCTACAGCTCCTGAATGC	32	12	20	1e
	MUT-369-ACA	peg17	TTGCTTCTATTGCAGTATGG	ATATTGTTCGTACTGCAATAGAAGC	25	15	10	1e, S7c
	MUT-369-TGG	peg18	CCATTGCTTCTATTGCAGTA	TTGTTCGTACTGCAATAGAAGCA	23	13	10	1e, S7c
	CTNNB1_S1E1_del1-6	peg19	CAACAGTCTTACCTGGACTC	TGGCACCAGAATGGATTTCCAGGTAAGAC	29	12	17	1e, S7d
	CTNNB1_S1E2_del3-5	peg20	CAACAGTCTTACCTGGACTC	ACCAGAATGGATTCAGTCCAGGTAAGACTGT	31	15	16	1e, S7d
	CTNNB1_S2E1_del4-12	peg21	CTGGCAGCAACAGTCTTACC	TGGTAGTGGCACCAGAATGGTAAGACTGTTGCTGCC	36	15	21	1e, S7d
	CTNNB1_S2E2_del4-18	peg22	CTGGCAGCAACAGTCTTACC	TGGCACCAGAATGGATTCGGTAAGACTGTTGCT	33	12	21	1e, S7d
	HEK3_XtoR	no #	GGCCCAGACTGAGCACGTGA	TCCTCTGCCATCTCGTGCTCAGTCTG	26	13	13	S6
	DeepPE-1-1	DP-1-1	AAGATGCCATGGCTAGTCC	TCTTTCCGTGGACTAGCCATGGCATCT	27	15	12	S6
	DeepPE-1-2	DP-1-2	AAGATGCCATGGCTAGTCC	TTATCTTTCCGTGGACTAGCCATGGC	26	11	15	S6
	DeepPE-1-3	DP-1-3	AAGATGCCATGGCTAGTCC	TTATCTTTCCGTGGACTAGCCATG	24	9	15	S6
	DeepPE-2-1	DP-2-1	GACCAAGCCAACGCTGCTG	TTGACGTCAGCAGCGTTGGCTTGGT	25	15	10	S6
	DeepPE-2-2	DP-2-2	GACCAAGCCAACGCTGCTG	CTTTGACGTCAGCAGCGTT	19	7	12	S6
	DeepPE-2-3	DP-2-3	GACCAAGCCAACGCTGCTG	CTTTGACGTCAGCAGCGTTGGCTTGGT	27	15	12	S6
	DeepPE-3-1	DP-3-1	TGCGTACGGCATGACCTCG	TGGCCTCGGCGAGGTCATGCCGTACGC	27	15	12	S6
	DeepPE-3-2	DP-3-2	TGCGTACGGCATGACCTCG	GGATGGCCTCGGCGAGGTCATGCCGTACGC	30	15	15	S6
	DeepPE-3-3	DP-3-3	TGCGTACGGCATGACCTCG	GCCTCGGCGAGGTCATGCC	19	9	10	S6

### Sheet: nickRNAs
	Supplementary Table 1C. Sequences of nicking sgRNAs used in prime editing (PE3 and PE3b).
	nicking sgRNA (PE3)	spacer sequence	Figure
	HEK3-PE3	GTCAACCAGTATCCCGGTGC	2a
	CTNNB1-PE3	CCACTCATACAGGACTTGGG	2a,c,d; S7; S10
	CFTR_508_nPE3_NGG1	GAGGGTAAAATTAAGCACAG	1f; 2a
	CFTR_508_nPE3_NGG2	GGAGAACTGGAGCCTTCAGA	not shown
	CFTR-G542X-pe-PE3b-n-t	AATATAGTTTTAGGAGAAGG	1e
	ATP8B1-600-PE3b	TTTTGGACTTCAACAGTGAT	1e
	ATP8B1-600-PE3	TCAGTGAACTGGGCACTGAA	1f
	MUT-R369H-PE3	TCGTACTGCAATAGAAGCAA	2f
	IARS1_1174-PE3-1	ACTTTGTGTGACTGCAGGAT	not shown
	IARS1_1174-PE3-2	CCCACAGCAGGCAGACTGTG	1f; 2a,c,d; S7; S10
	ABCB4-1012-PE3b	TATTCATGCTGTTTGAAAGA	not shown
	ABCB4-1012-PE3	GTATTTGGTGCAGTGGCTCT	2a

### Sheet: PCR+Seq primers
	Supplemental Table 1D. Sequences of PCR and sequencing primers used for amplification and sequencing of target regions. All sequences are shown in 5’ to 3’ orientation.
	PCR and Seq primers	primer sequence	Figure
	CFTR_Exon11(508)-PCR-Fw	CAAGTGAATCCTGAGCGTGA	1f; 2a
	CFTR_Exon11(508)-PCR-Rv	TCTTCTAGTTGGCATGCTTTGA	1f; 2a
	CFTR_Exon11(508)-Seq-Fw	TGAATCCTGAGCGTGATTTG	1f; 2a
	CFTR_Exon12(542)-PCR-Fw	TGGAGATGCAATGTTCAAAA	data not shown
	CFTR_Exon12(542)-PCR-Rv	CCAAGATACGGGCACAGATT	data not shown
	CFTR_Exon12(542)-Seq-Fw	GCCTTTCAAATTCAGATTGAGC	data not shown
	ATP8B1_Exon16(600)-PCR-Fw	GTTTTCCTGGGGATGTTTTGG	1f
	ATP8B1_Exon16(600)-PCR-Rv	cacgcccagccAACAATACC	1f
	ATP8B1_Exon16(600)-Seq-Fw	GCAGAGGCCTCAACAATGAGC	1f
	IARS1_Exon32(1174)-PCR-Fw	GCTGGTTTTATAGAAAAGGCAATG	1f; 2a,c,e; S7a
	IARS1_Exon32(1174)-PCR-Rv	CCAGATGGATGAGGGTCTCT	1f; 2a,c,e; S7a
	IARS1_Exon32(1174)-Seq-Fw	GTGGAAAGCATTATCGTAAAAAGA	1f; 2a,c,e; S7a
	CTNNB1_Exon3-PCR-Fw	AGCAGGAATCTAGTCTGGATGA	2a,c,d,e
	CTNNB1_Exon3-PCR-Rv	ACTCACTATCCACAGTTCAGCA	2a,c,d,e
	CTNNB1_Exon3-Seq-Fw	GGATGCAGTACCATTCTTCCAC	2a,c,d,e
	HEK3_PCR-Fw	ATGTGGGCTGCCTAGAAAGG	2a,d,e
	HEK3_PCR-Rv	GGTGCTGAAAGCCACTGGGC	2a,d,e
	HEK3_Seq-Fw	GGGAAACGCCCATGCAATTAG	2a,d,e
	ABCB4_Exon24(1012)-PCR-Fw	GGATCTTGCCCCTCTCCTAG	1f
	ABCB4_Exon24(1012)-PCR-Rv	TGTCAGTCAAGTTGCCCAAATAT	1f
	ABCB4_Exon24(1012)-Seq-Fw	TGTATGTCGGGGAGAAAGGG	1f
	MUT-exon6(369)-PCR-Fw	GGCACTAAACACTGAACTCTGA	S7c
	MUT-exon6(369)-PCR-Rv	TGAAAACAAAGTTGCAAAGTGGA	S7c
	MUT-exon6(369)-Seq-Fw	TGCTGTTTAATCATGTTGCTGT	S7c
	GFP-BFP-PCR-Fw	CACCATGGTGAGCAAGGGCGAG	S4
	GFP-BFP-PCR-Rv	GATGCGGTTCACCAGGGTGTCG	S4
	GFP-BFP-Seq-Fw	AACGGCCACAAGTTCAGCGTGT	S4
